# Neglected predatory insects trigger potential Key Biodiversity Areas in threatened coastal habitats

**DOI:** 10.1101/2024.12.02.626341

**Authors:** Aleida Ascenzi, Dario Nania, Andrea Cristiano, Davide Badano, Michela Pacifici, Pierfilippo Cerretti

**Author notes:** Corresponding authors Aleida Ascenzi Dario Nania.

## Abstract

Key Biodiversity Areas (KBAs) are poised to become a powerful tool for identifying regions that host unique biodiversity. With their great diversity, insects hold significant potential as indicators for global KBA mapping, even in highly specialized and narrowly distributed habitats. For instance, species adapted to fragmented ecosystems like coastal sand dunes—among the most heavily impacted habitats worldwide—can serve as critical indicators to trigger KBAs in these fragile environments. Despite their relevance as indicators, the inclusion of insects in KBA assessments remains limited, especially for neglected insect species such as antlions. We tested selected KBA criteria on 26 antlion and owlfly species (Neuroptera: Myrmeleontidae) in Italy, including dunes specialists, and performed COI based genetic analysis to identify potential weaknesses of the assessment. Several endemic and dune specialist species trigger potential KBAs, showing limited (< 20% of their extent) overlap with the current protected area network, confirming the great value of these taxa in narrowly distributed habitats. Genetic data provides evidence of misidentification for widely distributed species. We advise for the integration of both spatial and genetic data to increase reliability of potential KBA assessments using neglected insect taxa.
