## Supplementary material for "Neglected predatory insects trigger potential Key Biodiversity Areas in threatened coastal habitats": Online Resource 2

### Sheet: Sheet1
Species	111	115	114	124	20	30	90	50	70	80	60	40	121	126	116	min	max
Creoleon_corsicus	0	0	0	0	0	1	0	0	0	0	0	0	0	0	0	1	800
Creoleon_lugdunensis	0	0	0	0	0	1	0	0	0	0	0	0	0	0	0	1	2000
Deleproctophylla_australis	0	0	0	0	0	1	0	0	0	0	0	0	0	0	0	1	700
Dendroleon_pantherinus	0	1	1	1	0	0	0	0	0	0	0	0	0	0	0	1	1000
Distoleon_annulatus	0	0	0	0	1	0	0	0	0	0	0	0	0	0	0	1	1900
Distoleon_tetragrammicus	0	0	0	1	1	0	0	0	0	0	0	0	1	0	0	1	2300
Libelloides_coccajus	0	0	0	0	0	1	0	0	0	0	0	0	0	0	0	100	2000
Libelloides_corsicus	0	0	0	0	0	1	0	0	0	0	0	0	0	0	0	1	1100
Libelloides_lacteus	0	0	0	0	0	1	0	0	0	0	0	0	0	0	0	1	1500
Libelloides_latinus	0	0	0	0	0	1	0	0	0	0	0	0	0	0	0	1	700
Libelloides_longicornis	0	0	0	0	0	1	0	0	0	0	0	0	0	0	0	1	2000
Libelloides_siculus	0	0	0	0	0	1	0	0	0	0	0	0	0	0	0	1	1000
Macronemurus_appendiculatus	0	0	0	0	0	1	0	0	0	0	0	0	0	0	0	1	2300
Megistopus_flavicornis	0	0	0	1	1	0	0	0	0	0	0	0	0	0	0	1	1300
Megistopus_lucasi	0	0	0	0	1	0	0	0	0	0	0	0	0	0	0	1	10
Myrmeleon_gerlindae	0	0	0	1	1	0	0	0	0	0	0	0	1	0	0	20	1700
Myrmeleon_mariaemathildae	0	0	0	0	1	1	0	0	0	0	0	0	0	0	0	1	10
Myrmeleon_punicanus	0	0	0	1	1	0	0	0	0	0	0	0	0	0	0	1	300
Neuroleon_arenarius	0	0	0	1	1	0	0	0	0	0	0	0	0	0	0	1	2300
Neuroleon_egenus	0	0	0	1	1	0	0	0	0	0	0	0	0	0	0	1	1300
Neuroleon_microstenus	0	0	0	0	1	1	0	0	0	0	0	0	0	0	0	1	1700
Neuroleon_nemausiensis	0	0	0	1	1	0	0	0	0	0	0	0	0	0	0	1	2300
Neuroleon_ochreatus	0	0	0	0	1	1	0	0	0	0	0	0	0	0	0	1	1000
Palpares_libelluloides	0	0	0	0	1	1	0	0	0	0	0	0	0	0	0	1	1700
Solter_liber	0	0	0	0	1	0	0	0	0	0	0	0	0	0	0	100	900
Synclisis_baetica	0	0	0	0	1	1	0	0	0	0	0	0	0	0	0	1	1000
